# Multiomic Approach Characterises the Neuroprotective Role of Retromer in Regulating Lysosomal Health

**DOI:** 10.1101/2022.09.13.507260

**Authors:** James L. Daly, Chris M. Danson, Philip A. Lewis, Sara Riccardo, Lucio Di Filippo, Davide Cacchiarelli, Stephen J. Cross, Kate J. Heesom, Andrea Ballabio, James R. Edgar, Peter J. Cullen

## Abstract

Retromer controls cellular homeostasis through regulating integral membrane protein sorting and transport and by controlling late-stage maturation of the endo-lysosomal network. Retromer dysfunction, which is linked to neurodegenerative disorders including Parkinson’s and Alzheimer’s diseases, manifests in complex cellular phenotypes, though the precise nature of this dysfunction, and its relation to neurodegeneration, remain unclear. Here, we perform the first integrated multiomics approach to provide precise insight into the impact of Retromer dysfunction on endo-lysosomal health and homeostasis within a human neuroglioma cell model. We quantify profound changes to the lysosomal proteome, indicative of broad lysosomal dysfunction and inefficient autophagic lysosome reformation, coupled with a reconfigured cell surface proteome and secretome reflective of increased lysosomal exocytosis. Through this global proteomic approach and parallel transcriptomic analysis, we provide an unprecedented integrated view of Retromer function in regulating lysosomal homeostasis and emphasise its role in neuroprotection.
