## Supplementary material for "Multiomic Approach Characterises the Neuroprotective Role of Retromer in Regulating Lysosomal Health": Table 7: Table 7 CLEAR Network Gene Expression.xlsx

### Sheet: TableS7 CLEAR NetworkExpression
Symbol	logFC_VPS35 KOvsWT	FDR_VPS35 KOvsWT	Log10FDR_VPS35 KO vsWT	logFC_VPS35-GFPvsWT	FDR_VPS35-GFPvsWT	Log10FDR_VPS35-GFPvsWT	logFC_VPS35-GFPvsVPS35 KO	FDR_VPS35-GFPvsVPS35 KO	Log10FDR_VPS35-GFPvsVPS35 KO	logFC_VPS35 KO vs VPS35-GFP	FDR_VPS35 KO vs VPS35-GFP	Log10FDR_VPS35 KO vs VPS35-GFP
ABCA2	0.306	0.51856	0.285201	0.198	0.674231	0.171191	-0.107	0.901701	0.0449376	0.107	0.901701	0.0449376
ABCB9	0.504	0.322021	0.492115	0.586	0.207529	0.68292	0.081	0.939307	0.0271923	-0.081	0.939307	0.0271923
ACP5	2.745	3.4007e-07	6.46843	1.114	0.136932	0.863496	-1.631	0.0136771	1.86401	1.631	0.0136771	1.86401
ARSA	0.418	0.475242	0.323085	0.318	0.594705	0.225699	-0.1	0.936029	0.0287105	0.1	0.936029	0.0287105
ARSB	0.037	0.973196	0.0117996	-0.693	0.262785	0.580399	-0.731	0.40413	0.393479	0.731	0.40413	0.393479
ARSG	0.761	0.334156	0.476051	0.349	0.693778	0.15878	-0.412	0.756193	0.121367	0.412	0.756193	0.121367
ASAH1	0.661	0.000640415	3.19354	0.072	0.822499	0.0848649	-0.589	0.0119392	1.92302	0.589	0.0119392	1.92302
CD63	0.134	0.563134	0.249388	-0.443	0.00916254	2.03798	-0.576	0.000825186	3.08345	0.576	0.000825186	3.08345
CD68	0.446	0.125281	0.902115	0.365	0.213063	0.671491	-0.081	0.900141	0.0456895	0.081	0.900141	0.0456895
CLCN7	0.672	0.0188255	1.72525	0.374	0.260926	0.583483	-0.298	0.560096	0.251738	0.298	0.560096	0.251738
CLN3	0.666	0.0437206	1.35931	0.347	0.362736	0.440409	-0.319	0.568351	0.245384	0.319	0.568351	0.245384
CLN5	-0.191	0.726125	0.138988	-0.536	0.165213	0.781956	-0.345	0.615229	0.210963	0.345	0.615229	0.210963
CPVL	0.736	0.000397061	3.40114	0.273	0.314318	0.502631	-0.463	0.118626	0.925821	0.463	0.118626	0.925821
CTNS	0.131	0.874729	0.0581266	0.595	0.241376	0.617306	0.464	0.572695	0.242077	-0.464	0.572695	0.242077
CTSA	0.516	0.0517892	1.28576	0.451	0.0870808	1.06008	-0.064	0.922142	0.035202	0.064	0.922142	0.035202
CTSB	1.013	1.53054e-05	4.81516	0.11	0.769002	0.114072	-0.903	0.000775928	3.11018	0.903	0.000775928	3.11018
CTSC	-0.668	0.1741	0.7592	-0.673	0.121126	0.916762	-0.006	0.996427	0.00155442	0.006	0.996427	0.00155442
CTSD	0.93	1.57845e-09	8.80177	0.131	0.601643	0.220661	-0.799	6.01492e-06	5.22077	0.799	6.01492e-06	5.22077
CTSF	-3.871	1.57845e-09	8.80177	-5.418	1.93028e-12	11.7144	-1.547	0.470744	0.327215	1.547	0.470744	0.327215
CTSH	-0.356	0.577495	0.238452	-0.452	0.411084	0.386069	-0.096	0.940375	0.0266989	0.096	0.940375	0.0266989
CTSL	-0.208	0.733667	0.134501	-0.697	0.0926619	1.0331	-0.49	0.438867	0.357667	0.49	0.438867	0.357667
CTSS	1.86	0.00885295	2.05291	-0.296	0.826378	0.0828213	-2.156	0.0096578	2.01512	2.156	0.0096578	2.01512
DNASE2	0.233	0.354937	0.449849	0.05	0.87247	0.0592497	-0.183	0.639854	0.193919	0.183	0.639854	0.193919
GAA	0.691	0.00208773	2.68033	0.13	0.68717	0.162936	-0.561	0.054046	1.26724	0.561	0.054046	1.26724
GALNS	0.08	0.841155	0.0751241	-0.123	0.68462	0.16455	-0.203	0.65535	0.183526	0.203	0.65535	0.183526
GBA	0.011	0.99274	0.00316445	-0.577	0.440496	0.356058	-0.588	0.604297	0.21875	0.588	0.604297	0.21875
GGH	-0.024	0.963201	0.016283	-0.354	0.21444	0.668694	-0.33	0.450967	0.345855	0.33	0.450967	0.345855
GLB1	0.241	0.551912	0.25813	-0.164	0.677008	0.169406	-0.405	0.391017	0.407805	0.405	0.391017	0.407805
GNS	0.146	0.599133	0.222477	-0.021	0.947491	0.0234248	-0.168	0.67235	0.172404	0.168	0.67235	0.172404
GUSB	0.047	0.891702	0.0497804	-0.048	0.868374	0.0612932	-0.095	0.826656	0.0826751	0.095	0.826656	0.0826751
HEXA	0.489	0.0964203	1.01583	-0.006	0.990034	0.00434972	-0.495	0.19056	0.719969	0.495	0.19056	0.719969
HEXB	0.097	0.845848	0.0727078	-0.653	0.026971	1.5691	-0.75	0.022817	1.64174	0.75	0.022817	1.64174
HPSE	-1.264	0.203979	0.690414	-1.191	0.221656	0.654321	0.073	0.977293	0.00997517	-0.073	0.977293	0.00997517
HYAL2	-0.134	0.801957	0.0958488	-0.354	0.357703	0.446477	-0.22	0.754077	0.122584	0.22	0.754077	0.122584
IDUA	0.374	0.538748	0.268615	0.159	0.79792	0.0980404	-0.215	0.8299	0.0809742	0.215	0.8299	0.0809742
IFI30	0.441	0.775922	0.110182	1.138	0.281567	0.550419	0.697	0.698518	0.155823	-0.697	0.698518	0.155823
LAMP1	0.37	0.112566	0.948594	0.185	0.490823	0.309075	-0.185	0.667613	0.175475	0.185	0.667613	0.175475
LAPTM4A	-0.114	0.667281	0.175691	-0.262	0.186778	0.728675	-0.148	0.683048	0.165549	0.148	0.683048	0.165549
LIPA	-0.225	0.636725	0.196048	-0.664	0.0623036	1.20549	-0.438	0.445239	0.351407	0.438	0.445239	0.351407
MAN2B2	0.482	0.0256441	1.59101	0.341	0.135426	0.868297	-0.141	0.757241	0.120766	0.141	0.757241	0.120766
MANBA	-0.455	0.521705	0.282575	-0.782	0.190791	0.719443	-0.327	0.791843	0.101361	0.327	0.791843	0.101361
MCOLN1	0.156	0.875748	0.0576209	0.09	0.919054	0.0366589	-0.066	0.965193	0.0153858	0.066	0.965193	0.0153858
MFSD8	-0.42	0.532708	0.273511	0.036	0.96444	0.0157247	0.456	0.628348	0.2018	-0.456	0.628348	0.2018
NAGA	-0.001	0.999144	0.000371734	-0.028	0.963405	0.0161911	-0.027	0.977512	0.00987794	0.027	0.977512	0.00987794
NAGLU	0.335	0.378078	0.422419	0.076	0.872273	0.0593475	-0.259	0.657728	0.181954	0.259	0.657728	0.181954
NCSTN	-0.624	0.33524	0.474644	-0.863	0.122397	0.912231	-0.239	0.844635	0.073331	0.239	0.844635	0.073331
NEU1	0.076	0.856688	0.0671773	-0.25	0.392268	0.406417	-0.326	0.423179	0.373476	0.326	0.423179	0.373476
NPC1	0.698	0.00479101	2.31957	0.257	0.415728	0.381191	-0.441	0.249339	0.60321	0.441	0.249339	0.60321
NPC2	0.651	4.00838e-05	4.39703	-0.26	0.202952	0.692607	-0.911	1.05493e-08	7.97677	0.911	1.05493e-08	7.97677
PLA2G15	-0.218	0.727363	0.138249	-0.02	0.975762	0.0106562	0.198	0.82874	0.0815815	-0.198	0.82874	0.0815815
PLBD2	0.237	0.348795	0.45743	-0.089	0.761204	0.118499	-0.326	0.317075	0.498838	0.326	0.317075	0.498838
PPT1	0.089	0.753232	0.123071	-0.15	0.504147	0.297443	-0.239	0.419488	0.37728	0.239	0.419488	0.37728
PSAP	0.39	0.0435417	1.36109	-0.075	0.774631	0.110905	-0.465	0.0309396	1.50948	0.465	0.0309396	1.50948
RNASET2	0.302	0.476143	0.322262	0.083	0.86904	0.0609602	-0.219	0.74025	0.130622	0.219	0.74025	0.130622
SCARB2	-0.536	0.201788	0.695105	-0.662	0.0888732	1.05123	-0.126	0.893486	0.0489121	0.126	0.893486	0.0489121
SCPEP1	0.534	0.0207684	1.6826	0.34	0.187743	0.726436	-0.194	0.664634	0.177417	0.194	0.664634	0.177417
SGSH	-0.588	0.243425	0.613634	-0.988	0.0292597	1.53373	-0.4	0.666044	0.176497	0.4	0.666044	0.176497
SLC17A5	0.313	0.404882	0.392671	-0.065	0.891706	0.0497784	-0.378	0.466359	0.33128	0.378	0.466359	0.33128
SLC35F6	-0.289	0.234629	0.629618	-0.419	0.0583053	1.23429	-0.13	0.785705	0.10474	0.13	0.785705	0.10474
SLC36A1	-0.242	0.6268	0.202871	-0.757	0.0429206	1.36733	-0.515	0.392134	0.406565	0.515	0.392134	0.406565
SMPD1	-0.292	0.309849	0.50885	-0.121	0.697144	0.156677	0.172	0.72032	0.142474	-0.172	0.72032	0.142474
TMEM55B	0.541	0.0142353	1.84663	0.418	0.0861279	1.06486	-0.123	0.809474	0.0917973	0.123	0.809474	0.0917973
TPP1	0.775	7.08269e-05	4.1498	0.229	0.379758	0.420493	-0.545	0.0322188	1.49189	0.545	0.0322188	1.49189
