## Supplementary material for "Multiomic Approach Characterises the Neuroprotective Role of Retromer in Regulating Lysosomal Health": Table 8: Table 8 Gene Set Enrichment Analysis.xlsx

### Sheet: GO GSEA
NAME	Gene Set	SIZE	ES	NES	NOM p-value	FDR Q-value	FWER P-valUe	Rank at max	Leading Edge	Column11	Column12
GO_RESPIRASOME	GO_RESPIRASOME	88	0.531124	2.27976	0	0	0	6308	tags=59%,	list=29%,	signal=83%
GO_RESPIRATORY_CHAIN_COMPLEX	GO_RESPIRATORY_CHAIN_COMPLEX	76	0.537119	2.24199	0	0.00100575	0.002	6172	tags=61%,	list=29%,	signal=85%
GO_PROTON_TRANSPORTING_TWO_SECTOR_ATPASE_COMPLEX	GO_PROTON_TRANSPORTING_TWO_SECTOR_ATPASE_COMPLEX	31	0.609249	2.1215	0	0.00202557	0.006	2199	tags=35%,	list=10%,	signal=39%
GO_OXIDOREDUCTASE_COMPLEX	GO_OXIDOREDUCTASE_COMPLEX	104	0.483644	2.11918	0	0.00151918	0.006	6172	tags=54%,	list=29%,	signal=75%
GO_PROTON_TRANSPORTING_V_TYPE_ATPASE_COMPLEX	GO_PROTON_TRANSPORTING_V_TYPE_ATPASE_COMPLEX	26	0.630785	2.09351	0	0.00346091	0.017	3707	tags=46%,	list=17%,	signal=56%
GO_LYSOSOMAL_LUMEN	GO_LYSOSOMAL_LUMEN	86	0.48711	2.08899	0	0.00306368	0.018	2636	tags=35%,	list=12%,	signal=40%
GO_INNER_MITOCHONDRIAL_MEMBRANE_PROTEIN_COMPLEX	GO_INNER_MITOCHONDRIAL_MEMBRANE_PROTEIN_COMPLEX	109	0.457565	2.05198	0	0.00363032	0.024	5496	tags=47%,	list=26%,	signal=62%
GO_PLATELET_DENSE_GRANULE	GO_PLATELET_DENSE_GRANULE	17	0.687133	2.02728	0	0.00432981	0.033	4228	tags=59%,	list=20%,	signal=73%
GO_CELL_BODY_MEMBRANE	GO_CELL_BODY_MEMBRANE	28	0.594954	1.99218	0.00179211	0.00541485	0.047	3268	tags=39%,	list=15%,	signal=46%
GO_CYTOCHROME_COMPLEX	GO_CYTOCHROME_COMPLEX	28	0.58736	1.98859	0	0.00527612	0.051	6113	tags=75%,	list=28%,	signal=105%
GO_VACUOLAR_PROTON_TRANSPORTING_V_TYPE_ATPASE_COMPLEX	GO_VACUOLAR_PROTON_TRANSPORTING_V_TYPE_ATPASE_COMPLEX	17	0.652648	1.95552	0	0.00766039	0.079	1852	tags=35%,	list=9%,	signal=39%
GO_PHAGOCYTIC_VESICLE_MEMBRANE	GO_PHAGOCYTIC_VESICLE_MEMBRANE	74	0.46541	1.92574	0	0.0104963	0.117	3741	tags=38%,	list=17%,	signal=46%
GO_APICAL_DENDRITE	GO_APICAL_DENDRITE	18	0.650654	1.92478	0	0.00992629	0.12	3050	tags=44%,	list=14%,	signal=52%
GO_CAVEOLA	GO_CAVEOLA	69	0.453763	1.85843	0	0.0195216	0.24	4101	tags=36%,	list=19%,	signal=45%
GO_PLASMA_MEMBRANE_RAFT	GO_PLASMA_MEMBRANE_RAFT	97	0.415299	1.82581	0	0.0258399	0.32	4101	tags=35%,	list=19%,	signal=43%
GO_VACUOLAR_MEMBRANE	GO_VACUOLAR_MEMBRANE	388	0.344171	1.81303	0	0.0281755	0.361	4053	tags=30%,	list=19%,	signal=37%
GO_AGGRESOME	GO_AGGRESOME	37	0.516071	1.81096	0.00371747	0.0267489	0.364	3746	tags=41%,	list=17%,	signal=49%
GO_VACUOLAR_LUMEN	GO_VACUOLAR_LUMEN	149	0.387747	1.78777	0	0.0322277	0.432	3382	tags=32%,	list=16%,	signal=37%
GO_PIGMENT_GRANULE	GO_PIGMENT_GRANULE	101	0.400908	1.77185	0	0.0362481	0.485	4741	tags=35%,	list=22%,	signal=44%
GO_RESPIRATORY_CHAIN_COMPLEX_IV	GO_RESPIRATORY_CHAIN_COMPLEX_IV	15	0.617773	1.76663	0.00566038	0.0359726	0.505	6020	tags=80%,	list=28%,	signal=111%
GO_SECONDARY_LYSOSOME	GO_SECONDARY_LYSOSOME	15	0.607633	1.76045	0.00992064	0.0364381	0.528	2501	tags=53%,	list=12%,	signal=60%
GO_BLOC_COMPLEX	GO_BLOC_COMPLEX	19	0.571542	1.74849	0.00972763	0.0398197	0.58	4047	tags=42%,	list=19%,	signal=52%
GO_NADH_DEHYDROGENASE_COMPLEX	GO_NADH_DEHYDROGENASE_COMPLEX	47	0.457691	1.74615	0.00352113	0.0391468	0.593	8353	tags=68%,	list=39%,	signal=111%
GO_LATE_ENDOSOME_MEMBRANE	GO_LATE_ENDOSOME_MEMBRANE	124	0.37547	1.70815	0	0.0532214	0.722	4081	tags=31%,	list=19%,	signal=38%
GO_TERTIARY_GRANULE	GO_TERTIARY_GRANULE	136	0.366011	1.6948	0	0.0574138	0.758	3993	tags=33%,	list=19%,	signal=40%
GO_ORGANELLE_INNER_MEMBRANE	GO_ORGANELLE_INNER_MEMBRANE	468	0.316303	1.69249	0	0.0567251	0.768	6196	tags=39%,	list=29%,	signal=53%
GO_TERTIARY_GRANULE_LUMEN	GO_TERTIARY_GRANULE_LUMEN	43	0.45372	1.68784	0.0110497	0.0570708	0.784	3309	tags=37%,	list=15%,	signal=44%
GO_ENDOSOME_LUMEN	GO_ENDOSOME_LUMEN	24	0.512245	1.67615	0.0078125	0.0613163	0.82	1067	tags=25%,	list=5%,	signal=26%
GO_TRANS_GOLGI_NETWORK_TRANSPORT_VESICLE	GO_TRANS_GOLGI_NETWORK_TRANSPORT_VESICLE	29	0.489675	1.67313	0.010772	0.0609591	0.826	735	tags=21%,	list=3%,	signal=21%
GO_POSTSYNAPTIC_DENSITY_MEMBRANE	GO_POSTSYNAPTIC_DENSITY_MEMBRANE	80	0.393381	1.66839	0.00186916	0.0613639	0.841	3173	tags=28%,	list=15%,	signal=32%
GO_POSTSYNAPTIC_SPECIALIZATION_MEMBRANE	GO_POSTSYNAPTIC_SPECIALIZATION_MEMBRANE	102	0.372778	1.65814	0.00184502	0.0647051	0.867	3173	tags=25%,	list=15%,	signal=30%
GO_PHAGOCYTIC_VESICLE	GO_PHAGOCYTIC_VESICLE	130	0.363464	1.65744	0	0.0630506	0.868	4648	tags=34%,	list=22%,	signal=43%
GO_MICROBODY	GO_MICROBODY	121	0.358184	1.63989	0.00714286	0.0710419	0.911	3615	tags=31%,	list=17%,	signal=37%
GO_INTRINSIC_COMPONENT_OF_POSTSYNAPTIC_SPECIALIZATION_MEMBRANE	GO_INTRINSIC_COMPONENT_OF_POSTSYNAPTIC_SPECIALIZATION_MEMBRANE	63	0.401379	1.63854	0	0.069847	0.915	1803	tags=22%,	list=8%,	signal=24%
GO_INTRINSIC_COMPONENT_OF_POSTSYNAPTIC_DENSITY_MEMBRANE	GO_INTRINSIC_COMPONENT_OF_POSTSYNAPTIC_DENSITY_MEMBRANE	45	0.435501	1.63346	0.00576923	0.071079	0.924	3173	tags=31%,	list=15%,	signal=36%
GO_LEADING_EDGE_MEMBRANE	GO_LEADING_EDGE_MEMBRANE	162	0.345527	1.63127	0.00173913	0.070411	0.928	4163	tags=32%,	list=19%,	signal=39%
GO_MICROBODY_LUMEN	GO_MICROBODY_LUMEN	47	0.422747	1.6272	0.0158172	0.0703339	0.931	3497	tags=34%,	list=16%,	signal=41%
GO_MITOCHONDRIAL_PROTEIN_COMPLEX	GO_MITOCHONDRIAL_PROTEIN_COMPLEX	231	0.32202	1.59388	0	0.0896899	0.968	5576	tags=37%,	list=26%,	signal=49%
GO_LUMENAL_SIDE_OF_MEMBRANE	GO_LUMENAL_SIDE_OF_MEMBRANE	27	0.474817	1.58301	0.0218978	0.095287	0.977	3493	tags=41%,	list=16%,	signal=49%
GO_PERIKARYON	GO_PERIKARYON	138	0.340877	1.56083	0.00177936	0.110113	0.984	2435	tags=25%,	list=11%,	signal=28%
GO_AUTOPHAGOSOME_MEMBRANE	GO_AUTOPHAGOSOME_MEMBRANE	34	0.445166	1.5577	0.0344828	0.109742	0.986	4517	tags=50%,	list=21%,	signal=63%
GO_ENDOSOME_MEMBRANE	GO_ENDOSOME_MEMBRANE	457	0.293818	1.55408	0	0.110787	0.988	4081	tags=26%,	list=19%,	signal=31%
GO_TERTIARY_GRANULE_MEMBRANE	GO_TERTIARY_GRANULE_MEMBRANE	62	0.384245	1.55393	0.0177305	0.108426	0.988	3322	tags=31%,	list=15%,	signal=36%
GO_MEMBRANE_REGION	GO_MEMBRANE_REGION	302	0.301021	1.54684	0.00166113	0.111575	0.993	4135	tags=28%,	list=19%,	signal=35%
GO_MITOCHONDRIAL_MATRIX	GO_MITOCHONDRIAL_MATRIX	433	0.289264	1.5412	0	0.113848	0.994	3362	tags=23%,	list=16%,	signal=27%
GO_LATE_ENDOSOME	GO_LATE_ENDOSOME	247	0.305221	1.52974	0.00171233	0.121565	0.996	4081	tags=26%,	list=19%,	signal=32%
GO_GOLGI_CISTERNA_MEMBRANE	GO_GOLGI_CISTERNA_MEMBRANE	73	0.370111	1.5294	0.0199275	0.119218	0.996	1454	tags=14%,	list=7%,	signal=15%
GO_COSTAMERE	GO_COSTAMERE	18	0.513268	1.519	0.0441459	0.125806	0.997	3193	tags=44%,	list=15%,	signal=52%
GO_ANCHORED_COMPONENT_OF_PLASMA_MEMBRANE	GO_ANCHORED_COMPONENT_OF_PLASMA_MEMBRANE	54	0.388994	1.51523	0.0182482	0.126057	0.997	2896	tags=28%,	list=13%,	signal=32%
GO_GLIAL_CELL_PROJECTION	GO_GLIAL_CELL_PROJECTION	30	0.440245	1.51092	0.0289017	0.127826	0.997	2396	tags=27%,	list=11%,	signal=30%
GO_MYOSIN_II_COMPLEX	GO_MYOSIN_II_COMPLEX			1.48154	0.0599613	0.154777	1	905	tags=25%,	list=4%,	signal=26%
GO_ENDOLYSOSOME	GO_ENDOLYSOSOME			1.47926	0.082218	0.154011	1	76	tags=13%,	list=0%,	signal=13%
GO_CELL_LEADING_EDGE	GO_CELL_LEADING_EDGE			1.47595	0	0.154769	1	3651	tags=26%,	list=17%,	signal=30%
GO_RECYCLING_ENDOSOME	GO_RECYCLING_ENDOSOME			1.46015	0.00350877	0.170762	1	3661	tags=27%,	list=17%,	signal=32%
GO_SYNAPTIC_VESICLE_MEMBRANE	GO_SYNAPTIC_VESICLE_MEMBRANE			1.4526	0.0207612	0.176394	1	2462	tags=21%,	list=11%,	signal=23%
GO_MYELIN_SHEATH	GO_MYELIN_SHEATH			1.45179	0.0428305	0.174127	1	3037	tags=31%,	list=14%,	signal=36%
GO_PLASMA_MEMBRANE_PROTEIN_COMPLEX	GO_PLASMA_MEMBRANE_PROTEIN_COMPLEX			1.44671	0	0.177229	1	4254	tags=26%,	list=20%,	signal=32%
GO_AUTOPHAGOSOME	GO_AUTOPHAGOSOME			1.44607	0.0402194	0.174784	1	4605	tags=37%,	list=21%,	signal=47%
GO_M_BAND	GO_M_BAND			1.44415	0.0543689	0.174205	1	3066	tags=30%,	list=14%,	signal=35%
GO_AZUROPHIL_GRANULE	GO_AZUROPHIL_GRANULE			1.43617	0.0210158	0.180084	1	3435	tags=28%,	list=16%,	signal=34%
GO_NUCLEAR_OUTER_MEMBRANE	GO_NUCLEAR_OUTER_MEMBRANE			1.43282	0.0528302	0.181287	1	3785	tags=43%,	list=18%,	signal=53%
GO_FICOLIN_1_RICH_GRANULE	GO_FICOLIN_1_RICH_GRANULE			1.43026	0.026643	0.181086	1	3066	tags=20%,	list=14%,	signal=23%
GO_INTRINSIC_COMPONENT_OF_POSTSYNAPTIC_MEMBRANE	GO_INTRINSIC_COMPONENT_OF_POSTSYNAPTIC_MEMBRANE			1.4285	0.0181818	0.18019	1	1803	tags=21%,	list=8%,	signal=23%
GO_ENDOCYTIC_VESICLE_MEMBRANE	GO_ENDOCYTIC_VESICLE_MEMBRANE			1.42523	0.013986	0.180935	1	2551	tags=21%,	list=12%,	signal=24%
GO_ANCHORED_COMPONENT_OF_MEMBRANE	GO_ANCHORED_COMPONENT_OF_MEMBRANE			1.42112	0.0334573	0.183481	1	3083	tags=22%,	list=14%,	signal=26%
GO_NEURON_SPINE	GO_NEURON_SPINE			1.41821	0.0184874	0.183991	1	3311	tags=22%,	list=15%,	signal=26%
GO_NEURON_PROJECTION_MEMBRANE	GO_NEURON_PROJECTION_MEMBRANE			1.40927	0.0490018	0.192424	1	4959	tags=35%,	list=23%,	signal=45%
GO_SECRETORY_GRANULE_MEMBRANE	GO_SECRETORY_GRANULE_MEMBRANE			1.40595	0.011925	0.194338	1	3993	tags=30%,	list=19%,	signal=36%
GO_PRESYNAPSE	GO_PRESYNAPSE			1.40147	0	0.197258	1	3430	tags=22%,	list=16%,	signal=26%
GO_GLUTAMATERGIC_SYNAPSE	GO_GLUTAMATERGIC_SYNAPSE			1.39945	0.00818331	0.196835	1	3502	tags=24%,	list=16%,	signal=28%
GO_LAMELLIPODIUM_MEMBRANE	GO_LAMELLIPODIUM_MEMBRANE			1.39933	0.0943739	0.194206	1	3757	tags=43%,	list=17%,	signal=52%
GO_9PLUS2_MOTILE_CILIUM	GO_9PLUS2_MOTILE_CILIUM			1.39819	0.0349908	0.192958	1	5083	tags=36%,	list=24%,	signal=47%
GO_MYOSIN_COMPLEX	GO_MYOSIN_COMPLEX			1.39649	0.0580762	0.192472	1	1410	tags=16%,	list=7%,	signal=17%
GO_PLASMA_MEMBRANE_SIGNALING_RECEPTOR_COMPLEX	GO_PLASMA_MEMBRANE_SIGNALING_RECEPTOR_COMPLEX			1.39435	0.0101523	0.192509	1	3405	tags=24%,	list=16%,	signal=28%
GO_EARLY_ENDOSOME	GO_EARLY_ENDOSOME			1.39401	0.00621118	0.190327	1	3588	tags=22%,	list=17%,	signal=26%
GO_PRESYNAPTIC_ACTIVE_ZONE	GO_PRESYNAPTIC_ACTIVE_ZONE			1.39212	0.0326923	0.190219	1	2873	tags=26%,	list=13%,	signal=30%
GO_DENDRITIC_SHAFT	GO_DENDRITIC_SHAFT			1.38144	0.0815109	0.201361	1	2435	tags=22%,	list=11%,	signal=24%
GO_NEURON_TO_NEURON_SYNAPSE	GO_NEURON_TO_NEURON_SYNAPSE			1.37375	0.00502513	0.208768	1	3279	tags=23%,	list=15%,	signal=27%
GO_LAMELLIPODIUM	GO_LAMELLIPODIUM			1.37228	0.028169	0.208109	1	3763	tags=28%,	list=17%,	signal=34%
GO_APICAL_PART_OF_CELL	GO_APICAL_PART_OF_CELL			1.37152	0.00846024	0.206507	1	3430	tags=24%,	list=16%,	signal=28%
GO_SIDE_OF_MEMBRANE	GO_SIDE_OF_MEMBRANE			1.36733	0	0.209551	1	4357	tags=26%,	list=20%,	signal=32%
GO_PRC1_COMPLEX	GO_PRC1_COMPLEX			1.36675	0.0996094	0.207763	1	4991	tags=53%,	list=23%,	signal=69%
GO_RECYCLING_ENDOSOME_MEMBRANE	GO_RECYCLING_ENDOSOME_MEMBRANE			1.35447	0.0466418	0.221504	1	3661	tags=29%,	list=17%,	signal=35%
GO_EARLY_ENDOSOME_MEMBRANE	GO_EARLY_ENDOSOME_MEMBRANE			1.34397	0.0297521	0.23386	1	3588	tags=23%,	list=17%,	signal=27%
GO_NUCLEAR_EUCHROMATIN	GO_NUCLEAR_EUCHROMATIN			1.33871	0.103896	0.238672	1	2720	tags=32%,	list=13%,	signal=36%
GO_PML_BODY	GO_PML_BODY			1.33853	0.0589255	0.236145	1	4054	tags=27%,	list=19%,	signal=33%
GO_FICOLIN_1_RICH_GRANULE_MEMBRANE	GO_FICOLIN_1_RICH_GRANULE_MEMBRANE			1.33632	0.0856611	0.236743	1	3993	tags=31%,	list=19%,	signal=37%
GO_EXTRINSIC_COMPONENT_OF_ORGANELLE_MEMBRANE	GO_EXTRINSIC_COMPONENT_OF_ORGANELLE_MEMBRANE			1.33316	0.101633	0.238881	1	3534	tags=33%,	list=16%,	signal=40%
GO_GLYCOPROTEIN_COMPLEX	GO_GLYCOPROTEIN_COMPLEX			1.33023	0.132959	0.240703	1	5298	tags=53%,	list=25%,	signal=70%
GO_DENDRITE_MEMBRANE	GO_DENDRITE_MEMBRANE			1.32838	0.0986965	0.240433	1	4959	tags=33%,	list=23%,	signal=43%
GO_LUMENAL_SIDE_OF_ENDOPLASMIC_RETICULUM_MEMBRANE	GO_LUMENAL_SIDE_OF_ENDOPLASMIC_RETICULUM_MEMBRANE			1.32171	0.121101	0.247436	1	1312	tags=27%,	list=6%,	signal=29%
GO_RECEPTOR_COMPLEX	GO_RECEPTOR_COMPLEX			1.32137	0.00956938	0.245265	1	3908	tags=26%,	list=18%,	signal=31%
GO_ENDOCYTIC_VESICLE	GO_ENDOCYTIC_VESICLE			1.31986	0.0204082	0.244877	1	3493	tags=22%,	list=16%,	signal=25%
GO_EXTRINSIC_COMPONENT_OF_MEMBRANE	GO_EXTRINSIC_COMPONENT_OF_MEMBRANE			1.31769	0.0216607	0.2454	1	4240	tags=26%,	list=20%,	signal=32%
GO_PODOSOME	GO_PODOSOME			1.31712	0.122841	0.243782	1	310	tags=14%,	list=1%,	signal=14%
GO_INTRINSIC_COMPONENT_OF_SYNAPTIC_MEMBRANE	GO_INTRINSIC_COMPONENT_OF_SYNAPTIC_MEMBRANE			1.31394	0.0581818	0.24589	1	3411	tags=26%,	list=16%,	signal=30%
GO_AZUROPHIL_GRANULE_LUMEN	GO_AZUROPHIL_GRANULE_LUMEN			1.31077	0.0720721	0.24764	1	3612	tags=30%,	list=17%,	signal=36%
GO_CELL_CELL_CONTACT_ZONE	GO_CELL_CELL_CONTACT_ZONE			1.30874	0.0914077	0.248098	1	2752	tags=26%,	list=13%,	signal=30%
GO_NUCLEAR_INNER_MEMBRANE	GO_NUCLEAR_INNER_MEMBRANE			1.30527	0.0970149	0.25064	1	1644	tags=17%,	list=8%,	signal=19%
GO_GOLGI_CISTERNA	GO_GOLGI_CISTERNA			1.30481	0.0707804	0.248898	1	1587	tags=13%,	list=7%,	signal=14%
GO_MICROVILLUS	GO_MICROVILLUS			1.29017	0.105948	0.268035	1	2293	tags=23%,	list=11%,	signal=26%
GO_FILOPODIUM	GO_FILOPODIUM			1.2899	0.0742049	0.265768	1	1879	tags=19%,	list=9%,	signal=21%
GO_RETROMER_COMPLEX	GO_RETROMER_COMPLEX			1.28166	0.166667	0.276915	1	4012	tags=47%,	list=19%,	signal=58%
GO_GOLGI_STACK	GO_GOLGI_STACK			1.28158	0.0703704	0.274369	1	1799	tags=14%,	list=8%,	signal=15%
GO_SODIUM_CHANNEL_COMPLEX	GO_SODIUM_CHANNEL_COMPLEX			1.27778	0.13745	0.277661	1	1397	tags=25%,	list=6%,	signal=27%
GO_MHC_PROTEIN_COMPLEX	GO_MHC_PROTEIN_COMPLEX			1.27706	0.152778	0.276143	1	1312	tags=26%,	list=6%,	signal=28%
GO_TRANSPORTER_COMPLEX	GO_TRANSPORTER_COMPLEX			1.27526	0.0272572	0.276561	1	3652	tags=23%,	list=17%,	signal=27%
GO_CATION_CHANNEL_COMPLEX	GO_CATION_CHANNEL_COMPLEX			1.27039	0.0561224	0.281775	1	4193	tags=26%,	list=19%,	signal=32%
GO_SPERM_MIDPIECE	GO_SPERM_MIDPIECE			1.2672	0.184557	0.28467	1	4929	tags=50%,	list=23%,	signal=65%
GO_SYNAPTIC_MEMBRANE	GO_SYNAPTIC_MEMBRANE			1.26647	0.0185497	0.283507	1	3413	tags=22%,	list=16%,	signal=26%
GO_EXTRINSIC_COMPONENT_OF_CYTOPLASMIC_SIDE_OF_PLASMA_MEMBRANE	GO_EXTRINSIC_COMPONENT_OF_CYTOPLASMIC_SIDE_OF_PLASMA_MEMBRANE			1.262	0.112875	0.287625	1	4857	tags=31%,	list=23%,	signal=40%
GO_GOLGI_LUMEN	GO_GOLGI_LUMEN			1.25438	0.116576	0.298084	1	1724	tags=17%,	list=8%,	signal=19%
GO_CLATHRIN_COAT_OF_COATED_PIT	GO_CLATHRIN_COAT_OF_COATED_PIT			1.25281	0.195219	0.297991	1	3290	tags=27%,	list=15%,	signal=31%
GO_HETEROTRIMERIC_G_PROTEIN_COMPLEX	GO_HETEROTRIMERIC_G_PROTEIN_COMPLEX			1.25274	0.16129	0.295493	1	4857	tags=41%,	list=23%,	signal=53%
GO_CLATHRIN_COATED_PIT	GO_CLATHRIN_COATED_PIT			1.25256	0.129213	0.293189	1	3404	tags=20%,	list=16%,	signal=23%
GO_ACTIN_BASED_CELL_PROJECTION	GO_ACTIN_BASED_CELL_PROJECTION			1.25165	0.0621849	0.292324	1	2293	tags=19%,	list=11%,	signal=21%
GO_CYTOPLASMIC_SIDE_OF_MEMBRANE	GO_CYTOPLASMIC_SIDE_OF_MEMBRANE			1.24764	0.0872483	0.296601	1	4895	tags=30%,	list=23%,	signal=39%
GO_RUFFLE_MEMBRANE	GO_RUFFLE_MEMBRANE			1.24748	0.0991304	0.294311	1	4163	tags=29%,	list=19%,	signal=36%
GO_APICAL_PLASMA_MEMBRANE	GO_APICAL_PLASMA_MEMBRANE			1.24718	0.0636833	0.292331	1	3411	tags=22%,	list=16%,	signal=26%
GO_OUTER_MEMBRANE	GO_OUTER_MEMBRANE			1.24628	0.0687285	0.291442	1	5576	tags=32%,	list=26%,	signal=43%
GO_CELL_PROJECTION_MEMBRANE	GO_CELL_PROJECTION_MEMBRANE			1.24531	0.0460526	0.290694	1	3801	tags=25%,	list=18%,	signal=29%
GO_GOLGI_ASSOCIATED_VESICLE	GO_GOLGI_ASSOCIATED_VESICLE			1.24372	0.0918728	0.290678	1	1880	tags=14%,	list=9%,	signal=15%
GO_POSTSYNAPTIC_MEMBRANE	GO_POSTSYNAPTIC_MEMBRANE			1.24235	0.0639033	0.290623	1	2873	tags=20%,	list=13%,	signal=23%
GO_INTRINSIC_COMPONENT_OF_ENDOPLASMIC_RETICULUM_MEMBRANE	GO_INTRINSIC_COMPONENT_OF_ENDOPLASMIC_RETICULUM_MEMBRANE			1.24153	0.0896552	0.28962	1	2430	tags=18%,	list=11%,	signal=21%
GO_PROTEIN_COMPLEX_INVOLVED_IN_CELL_ADHESION	GO_PROTEIN_COMPLEX_INVOLVED_IN_CELL_ADHESION			1.23867	0.172481	0.291759	1	3190	tags=38%,	list=15%,	signal=44%
GO_PRESYNAPTIC_ACTIVE_ZONE_MEMBRANE	GO_PRESYNAPTIC_ACTIVE_ZONE_MEMBRANE			1.23747	0.179074	0.291419	1	2873	tags=29%,	list=13%,	signal=33%
GO_COPI_COATED_VESICLE_MEMBRANE	GO_COPI_COATED_VESICLE_MEMBRANE			1.22582	0.214545	0.308707	1	7144	tags=59%,	list=33%,	signal=88%
GO_EUCHROMATIN	GO_EUCHROMATIN			1.22552	0.179191	0.306793	1	2720	tags=27%,	list=13%,	signal=30%
GO_INTERCALATED_DISC	GO_INTERCALATED_DISC			1.22298	0.156425	0.308642	1	2752	tags=26%,	list=13%,	signal=30%
GO_COLLAGEN_CONTAINING_EXTRACELLULAR_MATRIX	GO_COLLAGEN_CONTAINING_EXTRACELLULAR_MATRIX			1.21956	0.0465116	0.312313	1	1723	tags=14%,	list=8%,	signal=15%
GO_A_BAND	GO_A_BAND			1.21692	0.20566	0.314601	1	3066	tags=25%,	list=14%,	signal=29%
GO_ORGANELLE_SUBCOMPARTMENT	GO_ORGANELLE_SUBCOMPARTMENT			1.21581	0.0522876	0.314302	1	4921	tags=27%,	list=23%,	signal=35%
GO_COPI_COATED_VESICLE	GO_COPI_COATED_VESICLE			1.21527	0.178782	0.312968	1	7566	tags=48%,	list=35%,	signal=74%
GO_MICROBODY_MEMBRANE	GO_MICROBODY_MEMBRANE			1.21479	0.163732	0.311488	1	3615	tags=29%,	list=17%,	signal=34%
GO_EXTERNAL_SIDE_OF_PLASMA_MEMBRANE	GO_EXTERNAL_SIDE_OF_PLASMA_MEMBRANE			1.21092	0.0634146	0.315778	1	2578	tags=17%,	list=12%,	signal=19%
GO_GABA_ERGIC_SYNAPSE	GO_GABA_ERGIC_SYNAPSE			1.20831	0.151246	0.318138	1	2747	tags=23%,	list=13%,	signal=27%
GO_INCLUSION_BODY	GO_INCLUSION_BODY			1.20631	0.162706	0.319278	1	2962	tags=22%,	list=14%,	signal=25%
GO_BLOOD_MICROPARTICLE	GO_BLOOD_MICROPARTICLE			1.20364	0.142602	0.321445	1	5446	tags=33%,	list=25%,	signal=43%
GO_RUFFLE	GO_RUFFLE			1.19891	0.112245	0.327256	1	3763	tags=24%,	list=17%,	signal=29%
GO_PROTEIN_LIPID_COMPLEX	GO_PROTEIN_LIPID_COMPLEX			1.19403	0.222846	0.33382	1	5955	tags=43%,	list=28%,	signal=59%
GO_ASTROCYTE_PROJECTION	GO_ASTROCYTE_PROJECTION			1.19026	0.235405	0.33826	1	1994	tags=22%,	list=9%,	signal=24%
GO_CELL_DIVISION_SITE	GO_CELL_DIVISION_SITE			1.18996	0.178908	0.336511	1	3937	tags=29%,	list=18%,	signal=35%
GO_GAMMA_TUBULIN_COMPLEX	GO_GAMMA_TUBULIN_COMPLEX			1.18934	0.239686	0.335317	1	1926	tags=25%,	list=9%,	signal=27%
GO_AMPA_GLUTAMATE_RECEPTOR_COMPLEX	GO_AMPA_GLUTAMATE_RECEPTOR_COMPLEX			1.18416	0.223762	0.342306	1	1405	tags=19%,	list=7%,	signal=20%
GO_TRANS_GOLGI_NETWORK	GO_TRANS_GOLGI_NETWORK			1.18375	0.130952	0.340598	1	4080	tags=25%,	list=19%,	signal=31%
GO_VESICLE_LUMEN	GO_VESICLE_LUMEN			1.18093	0.100324	0.343444	1	4228	tags=25%,	list=20%,	signal=31%
GO_INTRINSIC_COMPONENT_OF_SYNAPTIC_VESICLE_MEMBRANE	GO_INTRINSIC_COMPONENT_OF_SYNAPTIC_VESICLE_MEMBRANE			1.1782	0.221569	0.346239	1	1732	tags=16%,	list=8%,	signal=17%
GO_HETEROCHROMATIN	GO_HETEROCHROMATIN			1.16944	0.212569	0.360573	1	3521	tags=25%,	list=16%,	signal=29%
GO_EXCITATORY_SYNAPSE	GO_EXCITATORY_SYNAPSE			1.16551	0.225225	0.36565	1	3413	tags=29%,	list=16%,	signal=34%
GO_INTRINSIC_COMPONENT_OF_ORGANELLE_MEMBRANE	GO_INTRINSIC_COMPONENT_OF_ORGANELLE_MEMBRANE			1.15594	0.094703	0.382388	1	3955	tags=23%,	list=18%,	signal=27%
GO_ANCHORED_COMPONENT_OF_EXTERNAL_SIDE_OF_PLASMA_MEMBRANE	GO_ANCHORED_COMPONENT_OF_EXTERNAL_SIDE_OF_PLASMA_MEMBRANE			1.15301	0.289017	0.386074	1	6086	tags=44%,	list=28%,	signal=61%
GO_SPECIFIC_GRANULE	GO_SPECIFIC_GRANULE			1.14996	0.19292	0.389736	1	3755	tags=27%,	list=17%,	signal=33%
GO_INVADOPODIUM	GO_INVADOPODIUM			1.14868	0.284133	0.38961	1	3757	tags=33%,	list=17%,	signal=40%
GO_INTRINSIC_COMPONENT_OF_PRESYNAPTIC_MEMBRANE	GO_INTRINSIC_COMPONENT_OF_PRESYNAPTIC_MEMBRANE			1.14688	0.22	0.390596	1	3411	tags=29%,	list=16%,	signal=35%
GO_MAIN_AXON	GO_MAIN_AXON			1.1438	0.226691	0.394659	1	3037	tags=27%,	list=14%,	signal=31%
GO_ORGANELLE_ENVELOPE_LUMEN	GO_ORGANELLE_ENVELOPE_LUMEN			1.13773	0.227848	0.404966	1	4722	tags=29%,	list=22%,	signal=37%
GO_COATED_VESICLE	GO_COATED_VESICLE			1.13298	0.145425	0.412106	1	1666	tags=12%,	list=8%,	signal=12%
GO_PLATELET_ALPHA_GRANULE_LUMEN	GO_PLATELET_ALPHA_GRANULE_LUMEN			1.1326	0.241636	0.410218	1	4144	tags=27%,	list=19%,	signal=33%
GO_MOTILE_CILIUM	GO_MOTILE_CILIUM			1.13234	0.215929	0.408195	1	6750	tags=41%,	list=31%,	signal=60%
GO_MULTIVESICULAR_BODY	GO_MULTIVESICULAR_BODY			1.13093	0.251386	0.408655	1	1454	tags=13%,	list=7%,	signal=14%
GO_CLEAVAGE_FURROW	GO_CLEAVAGE_FURROW			1.12891	0.259528	0.41038	1	3937	tags=29%,	list=18%,	signal=36%
GO_SCF_UBIQUITIN_LIGASE_COMPLEX	GO_SCF_UBIQUITIN_LIGASE_COMPLEX			1.1278	0.27256	0.410214	1	6316	tags=35%,	list=29%,	signal=49%
GO_POTASSIUM_CHANNEL_COMPLEX	GO_POTASSIUM_CHANNEL_COMPLEX			1.1253	0.239564	0.412884	1	4093	tags=27%,	list=19%,	signal=34%
GO_AZUROPHIL_GRANULE_MEMBRANE	GO_AZUROPHIL_GRANULE_MEMBRANE			1.12241	0.269565	0.416464	1	2512	tags=23%,	list=12%,	signal=26%
GO_ACROSOMAL_VESICLE	GO_ACROSOMAL_VESICLE			1.11971	0.256732	0.419578	1	2652	tags=21%,	list=12%,	signal=24%
GO_SARCOLEMMA	GO_SARCOLEMMA			1.11589	0.231054	0.425373	1	2752	tags=21%,	list=13%,	signal=24%
GO_CILIARY_PLASM	GO_CILIARY_PLASM			1.11369	0.222816	0.427217	1	5805	tags=40%,	list=27%,	signal=55%
GO_PLATELET_ALPHA_GRANULE	GO_PLATELET_ALPHA_GRANULE			1.11351	0.277879	0.425121	1	3066	tags=22%,	list=14%,	signal=26%
GO_TRANSPORT_VESICLE_MEMBRANE	GO_TRANSPORT_VESICLE_MEMBRANE			1.11351	0.221284	0.422605	1	2462	tags=17%,	list=11%,	signal=19%
GO_SPECIFIC_GRANULE_MEMBRANE	GO_SPECIFIC_GRANULE_MEMBRANE			1.11346	0.259928	0.420192	1	3755	tags=28%,	list=17%,	signal=34%
GO_TRANSPORT_VESICLE	GO_TRANSPORT_VESICLE			1.10542	0.186688	0.434904	1	3512	tags=20%,	list=16%,	signal=24%
GO_MYOSIN_FILAMENT	GO_MYOSIN_FILAMENT			1.09242	0.347992	0.461186	1	2035	tags=25%,	list=9%,	signal=28%
GO_MITOCHONDRIAL_SMALL_RIBOSOMAL_SUBUNIT	GO_MITOCHONDRIAL_SMALL_RIBOSOMAL_SUBUNIT			1.0866	0.349908	0.471448	1	3805	tags=25%,	list=18%,	signal=30%
GO_EXOCYTIC_VESICLE	GO_EXOCYTIC_VESICLE			1.08636	0.274611	0.469283	1	3512	tags=20%,	list=16%,	signal=24%
GO_NUCLEAR_HETEROCHROMATIN	GO_NUCLEAR_HETEROCHROMATIN			1.08235	0.352031	0.475395	1	2649	tags=24%,	list=12%,	signal=27%
GO_CENTRIOLAR_SATELLITE	GO_CENTRIOLAR_SATELLITE			1.08046	0.307832	0.476649	1	3596	tags=26%,	list=17%,	signal=31%
GO_ATPASE_DEPENDENT_TRANSMEMBRANE_TRANSPORT_COMPLEX	GO_ATPASE_DEPENDENT_TRANSMEMBRANE_TRANSPORT_COMPLEX			1.07626	0.361624	0.483364	1	3992	tags=41%,	list=19%,	signal=51%
GO_PRESYNAPTIC_MEMBRANE	GO_PRESYNAPTIC_MEMBRANE			1.07566	0.3223	0.481974	1	3413	tags=23%,	list=16%,	signal=27%
GO_ORGANELLE_MEMBRANE_CONTACT_SITE	GO_ORGANELLE_MEMBRANE_CONTACT_SITE			1.07499	0.376726	0.481021	1	2506	tags=17%,	list=12%,	signal=19%
GO_NUCLEAR_MEMBRANE	GO_NUCLEAR_MEMBRANE			1.07224	0.271523	0.484456	1	3416	tags=19%,	list=16%,	signal=22%
GO_PLASMA_MEMBRANE_BOUNDED_CELL_PROJECTION_CYTOPLASM	GO_PLASMA_MEMBRANE_BOUNDED_CELL_PROJECTION_CYTOPLASM			1.06146	0.313589	0.506685	1	5805	tags=35%,	list=27%,	signal=48%
GO_VOLTAGE_GATED_SODIUM_CHANNEL_COMPLEX	GO_VOLTAGE_GATED_SODIUM_CHANNEL_COMPLEX			1.06118	0.363985	0.504522	1	2445	tags=33%,	list=11%,	signal=38%
GO_DISTAL_AXON	GO_DISTAL_AXON			1.05572	0.309645	0.514397	1	3660	tags=20%,	list=17%,	signal=24%
GO_NUCLEAR_ENVELOPE	GO_NUCLEAR_ENVELOPE			1.04518	0.322422	0.536802	1	3416	tags=17%,	list=16%,	signal=20%
GO_PCG_PROTEIN_COMPLEX	GO_PCG_PROTEIN_COMPLEX			1.03973	0.395131	0.546877	1	6241	tags=36%,	list=29%,	signal=51%
GO_GOLGI_CIS_CISTERNA	GO_GOLGI_CIS_CISTERNA			1.03399	0.408046	0.558482	1	4921	tags=35%,	list=23%,	signal=46%
GO_STEREOCILIUM_TIP	GO_STEREOCILIUM_TIP			1.03241	0.426877	0.559367	1	4720	tags=40%,	list=22%,	signal=51%
GO_ENDOPLASMIC_RETICULUM_TUBULAR_NETWORK	GO_ENDOPLASMIC_RETICULUM_TUBULAR_NETWORK			1.02094	0.42126	0.584655	1	4899	tags=45%,	list=23%,	signal=58%
GO_SITE_OF_POLARIZED_GROWTH	GO_SITE_OF_POLARIZED_GROWTH			1.02004	0.405923	0.583737	1	3633	tags=21%,	list=17%,	signal=25%
GO_PERICENTRIOLAR_MATERIAL	GO_PERICENTRIOLAR_MATERIAL			1.01621	0.431818	0.590444	1	3327	tags=24%,	list=15%,	signal=28%
GO_CILIARY_BASAL_BODY	GO_CILIARY_BASAL_BODY			1.01038	0.431408	0.601805	1	4951	tags=28%,	list=23%,	signal=37%
GO_SARCOPLASM	GO_SARCOPLASM			1.00707	0.439856	0.606925	1	5077	tags=31%,	list=24%,	signal=40%
GO_POSTSYNAPTIC_SPECIALIZATION_INTRACELLULAR_COMPONENT	GO_POSTSYNAPTIC_SPECIALIZATION_INTRACELLULAR_COMPONENT			1.00562	0.467456	0.607533	1	3468	tags=29%,	list=16%,	signal=34%
GO_APICOLATERAL_PLASMA_MEMBRANE	GO_APICOLATERAL_PLASMA_MEMBRANE			1.00479	0.429436	0.606499	1	3193	tags=27%,	list=15%,	signal=31%
GO_TRANS_GOLGI_NETWORK_MEMBRANE	GO_TRANS_GOLGI_NETWORK_MEMBRANE			1.00339	0.457875	0.606988	1	3705	tags=27%,	list=17%,	signal=32%
GO_HIGH_DENSITY_LIPOPROTEIN_PARTICLE	GO_HIGH_DENSITY_LIPOPROTEIN_PARTICLE			0.993707	0.476015	0.628551	1	3182	tags=24%,	list=15%,	signal=28%
GO_CLATHRIN_COATED_VESICLE	GO_CLATHRIN_COATED_VESICLE			0.992717	0.475862	0.627816	1	1821	tags=11%,	list=8%,	signal=12%
GO_CALCIUM_CHANNEL_COMPLEX	GO_CALCIUM_CHANNEL_COMPLEX			0.991375	0.456238	0.628045	1	3074	tags=19%,	list=14%,	signal=22%
GO_INTRINSIC_COMPONENT_OF_EXTERNAL_SIDE_OF_PLASMA_MEMBRANE	GO_INTRINSIC_COMPONENT_OF_EXTERNAL_SIDE_OF_PLASMA_MEMBRANE			0.988476	0.461255	0.632029	1	5169	tags=33%,	list=24%,	signal=44%
GO_CYTOPLASMIC_REGION	GO_CYTOPLASMIC_REGION			0.987362	0.497487	0.63187	1	5805	tags=34%,	list=27%,	signal=46%
GO_NUCLEAR_UBIQUITIN_LIGASE_COMPLEX	GO_NUCLEAR_UBIQUITIN_LIGASE_COMPLEX			0.985516	0.480769	0.633402	1	5492	tags=38%,	list=25%,	signal=51%
GO_SPECIFIC_GRANULE_LUMEN	GO_SPECIFIC_GRANULE_LUMEN			0.965748	0.514545	0.68079	1	3681	tags=27%,	list=17%,	signal=32%
GO_EXTRINSIC_COMPONENT_OF_PLASMA_MEMBRANE	GO_EXTRINSIC_COMPONENT_OF_PLASMA_MEMBRANE			0.96194	0.518883	0.687353	1	4240	tags=23%,	list=20%,	signal=29%
GO_PROTEIN_KINASE_COMPLEX	GO_PROTEIN_KINASE_COMPLEX			0.950793	0.53777	0.712805	1	4724	tags=26%,	list=22%,	signal=33%
GO_DENSE_CORE_GRANULE	GO_DENSE_CORE_GRANULE			0.947939	0.51992	0.716782	1	5570	tags=48%,	list=26%,	signal=65%
GO_MIDBODY	GO_MIDBODY			0.943596	0.593333	0.724482	1	3839	tags=21%,	list=18%,	signal=26%
GO_POSTSYNAPTIC_DENSITY_INTRACELLULAR_COMPONENT	GO_POSTSYNAPTIC_DENSITY_INTRACELLULAR_COMPONENT			0.9426	0.545106	0.723564	1	2732	tags=24%,	list=13%,	signal=27%
GO_NEUROTRANSMITTER_RECEPTOR_COMPLEX	GO_NEUROTRANSMITTER_RECEPTOR_COMPLEX			0.941536	0.533962	0.722904	1	2079	tags=16%,	list=10%,	signal=18%
GO_FILOPODIUM_TIP	GO_FILOPODIUM_TIP			0.93709	0.553435	0.730487	1	1835	tags=18%,	list=9%,	signal=19%
GO_COATED_VESICLE_MEMBRANE	GO_COATED_VESICLE_MEMBRANE			0.936251	0.626916	0.729051	1	1821	tags=12%,	list=8%,	signal=13%
GO_ACROSOMAL_MEMBRANE	GO_ACROSOMAL_MEMBRANE			0.934996	0.546961	0.728639	1	2039	tags=30%,	list=9%,	signal=33%
GO_PSEUDOPODIUM	GO_PSEUDOPODIUM			0.923947	0.565392	0.752857	1	6454	tags=39%,	list=30%,	signal=55%
GO_INTRINSIC_COMPONENT_OF_MITOCHONDRIAL_INNER_MEMBRANE	GO_INTRINSIC_COMPONENT_OF_MITOCHONDRIAL_INNER_MEMBRANE			0.921182	0.573308	0.756057	1	4803	tags=33%,	list=22%,	signal=43%
GO_SPINDLE_MICROTUBULE	GO_SPINDLE_MICROTUBULE			0.913736	0.594041	0.771432	1	2722	tags=16%,	list=13%,	signal=18%
GO_PROTEIN_PHOSPHATASE_TYPE_2A_COMPLEX	GO_PROTEIN_PHOSPHATASE_TYPE_2A_COMPLEX			0.913275	0.569498	0.769087	1	2247	tags=28%,	list=10%,	signal=31%
GO_FILOPODIUM_MEMBRANE	GO_FILOPODIUM_MEMBRANE			0.91327	0.551136	0.765531	1	3757	tags=39%,	list=17%,	signal=47%
GO_COPII_COATED_ER_TO_GOLGI_TRANSPORT_VESICLE	GO_COPII_COATED_ER_TO_GOLGI_TRANSPORT_VESICLE			0.898845	0.672566	0.797184	1	1634	tags=12%,	list=8%,	signal=13%
GO_INTRINSIC_COMPONENT_OF_MITOCHONDRIAL_MEMBRANE	GO_INTRINSIC_COMPONENT_OF_MITOCHONDRIAL_MEMBRANE			0.89799	0.655109	0.795552	1	4995	tags=30%,	list=23%,	signal=39%
GO_ANAPHASE_PROMOTING_COMPLEX	GO_ANAPHASE_PROMOTING_COMPLEX			0.889697	0.616364	0.811689	1	6178	tags=41%,	list=29%,	signal=57%
GO_SYNAPTONEMAL_STRUCTURE	GO_SYNAPTONEMAL_STRUCTURE			0.889559	0.627184	0.808252	1	2751	tags=19%,	list=13%,	signal=22%
GO_CLATHRIN_COATED_ENDOCYTIC_VESICLE	GO_CLATHRIN_COATED_ENDOCYTIC_VESICLE			0.888979	0.640832	0.805891	1	6294	tags=36%,	list=29%,	signal=51%
GO_POLE_PLASM	GO_POLE_PLASM			0.884183	0.630435	0.813531	1	2615	tags=27%,	list=12%,	signal=30%
GO_DNA_POLYMERASE_COMPLEX	GO_DNA_POLYMERASE_COMPLEX			0.872278	0.67167	0.836798	1	6438	tags=55%,	list=30%,	signal=78%
GO_ESCRT_COMPLEX	GO_ESCRT_COMPLEX			0.862877	0.661202	0.853709	1	364	tags=8%,	list=2%,	signal=8%
GO_SPINDLE_MIDZONE	GO_SPINDLE_MIDZONE			0.862013	0.68932	0.85172	1	5689	tags=41%,	list=26%,	signal=56%
GO_PHAGOPHORE_ASSEMBLY_SITE	GO_PHAGOPHORE_ASSEMBLY_SITE			0.861016	0.680734	0.850196	1	4802	tags=34%,	list=22%,	signal=44%
GO_ORGANELLAR_RIBOSOME	GO_ORGANELLAR_RIBOSOME			0.859573	0.750439	0.849551	1	3149	tags=16%,	list=15%,	signal=19%
GO_ENDOPLASMIC_RETICULUM_QUALITY_CONTROL_COMPARTMENT	GO_ENDOPLASMIC_RETICULUM_QUALITY_CONTROL_COMPARTMENT			0.855359	0.678501	0.854813	1	3113	tags=23%,	list=14%,	signal=27%
GO_CHAPERONE_COMPLEX	GO_CHAPERONE_COMPLEX			0.850411	0.673786	0.861293	1	1857	tags=13%,	list=9%,	signal=14%
GO_INTERCELLULAR_BRIDGE	GO_INTERCELLULAR_BRIDGE			0.849855	0.750929	0.858748	1	6680	tags=42%,	list=31%,	signal=61%
GO_GOLGI_ASSOCIATED_VESICLE_MEMBRANE	GO_GOLGI_ASSOCIATED_VESICLE_MEMBRANE			0.849549	0.781421	0.855734	1	6652	tags=39%,	list=31%,	signal=56%
GO_INTEGRAL_COMPONENT_OF_SYNAPTIC_VESICLE_MEMBRANE	GO_INTEGRAL_COMPONENT_OF_SYNAPTIC_VESICLE_MEMBRANE			0.840274	0.725455	0.870608	1	5531	tags=35%,	list=26%,	signal=48%
GO_TRANSLATION_PREINITIATION_COMPLEX	GO_TRANSLATION_PREINITIATION_COMPLEX			0.840214	0.697368	0.866959	1	1717	tags=11%,	list=8%,	signal=12%
GO_UBIQUITIN_LIGASE_COMPLEX	GO_UBIQUITIN_LIGASE_COMPLEX			0.834227	0.909556	0.874639	1	5084	tags=23%,	list=24%,	signal=29%
GO_CHLORIDE_CHANNEL_COMPLEX	GO_CHLORIDE_CHANNEL_COMPLEX			0.833494	0.746183	0.872178	1	1347	tags=13%,	list=6%,	signal=13%
GO_FLEMMING_BODY	GO_FLEMMING_BODY			0.831582	0.72332	0.872206	1	5114	tags=33%,	list=24%,	signal=44%
GO_CULLIN_RING_UBIQUITIN_LIGASE_COMPLEX	GO_CULLIN_RING_UBIQUITIN_LIGASE_COMPLEX			0.828951	0.859431	0.873384	1	6373	tags=31%,	list=30%,	signal=44%
GO_REPLICATION_FORK	GO_REPLICATION_FORK			0.826201	0.789869	0.874696	1	2864	tags=18%,	list=13%,	signal=21%
GO_CCR4_NOT_COMPLEX	GO_CCR4_NOT_COMPLEX			0.821833	0.707865	0.878545	1	2677	tags=20%,	list=12%,	signal=23%
GO_VOLTAGE_GATED_CALCIUM_CHANNEL_COMPLEX	GO_VOLTAGE_GATED_CALCIUM_CHANNEL_COMPLEX			0.818688	0.747664	0.880441	1	1405	tags=14%,	list=7%,	signal=14%
GO_NEURON_PROJECTION_TERMINUS	GO_NEURON_PROJECTION_TERMINUS			0.808464	0.869338	0.893943	1	2938	tags=16%,	list=14%,	signal=18%
GO_SMOOTH_ENDOPLASMIC_RETICULUM	GO_SMOOTH_ENDOPLASMIC_RETICULUM			0.805064	0.755682	0.895954	1	1781	tags=13%,	list=8%,	signal=15%
GO_ENDOPLASMIC_RETICULUM_SUBCOMPARTMENT	GO_ENDOPLASMIC_RETICULUM_SUBCOMPARTMENT			0.804734	0.753247	0.892746	1	4899	tags=38%,	list=23%,	signal=48%
GO_MEMBRANE_COAT	GO_MEMBRANE_COAT			0.804077	0.866426	0.890172	1	3404	tags=17%,	list=16%,	signal=20%
GO_SEX_CHROMOSOME	GO_SEX_CHROMOSOME			0.801399	0.742105	0.890662	1	4773	tags=29%,	list=22%,	signal=37%
GO_MAST_CELL_GRANULE	GO_MAST_CELL_GRANULE			0.792621	0.771266	0.899855	1	1631	tags=17%,	list=8%,	signal=18%
GO_CALYX_OF_HELD	GO_CALYX_OF_HELD			0.777479	0.767225	0.916972	1	4100	tags=26%,	list=19%,	signal=32%
GO_SMALL_RIBOSOMAL_SUBUNIT	GO_SMALL_RIBOSOMAL_SUBUNIT			0.773192	0.882353	0.919053	1	1802	tags=8%,	list=8%,	signal=9%
GO_STEREOCILIUM_BUNDLE	GO_STEREOCILIUM_BUNDLE			0.771428	0.844037	0.917581	1	5859	tags=34%,	list=27%,	signal=47%
GO_SARCOPLASMIC_RETICULUM_MEMBRANE	GO_SARCOPLASMIC_RETICULUM_MEMBRANE			0.771061	0.811787	0.914365	1	3979	tags=24%,	list=18%,	signal=30%
GO_DNA_PACKAGING_COMPLEX	GO_DNA_PACKAGING_COMPLEX			0.757798	0.790353	0.92689	1	5380	tags=37%,	list=25%,	signal=49%
GO_PHAGOCYTIC_CUP	GO_PHAGOCYTIC_CUP			0.741198	0.824074	0.940966	1	3251	tags=17%,	list=15%,	signal=20%
GO_ENDOPLASMIC_RETICULUM_GOLGI_INTERMEDIATE_COMPARTMENT	GO_ENDOPLASMIC_RETICULUM_GOLGI_INTERMEDIATE_COMPARTMENT			0.73355	0.954955	0.944965	1	7457	tags=38%,	list=35%,	signal=58%
GO_AXONEMAL_DYNEIN_COMPLEX	GO_AXONEMAL_DYNEIN_COMPLEX			0.730379	0.840777	0.944252	1	4586	tags=26%,	list=21%,	signal=33%
GO_AP_TYPE_MEMBRANE_COAT_ADAPTOR_COMPLEX	GO_AP_TYPE_MEMBRANE_COAT_ADAPTOR_COMPLEX			0.726393	0.882917	0.944023	1	3404	tags=18%,	list=16%,	signal=22%
GO_EUKARYOTIC_48S_PREINITIATION_COMPLEX	GO_EUKARYOTIC_48S_PREINITIATION_COMPLEX			0.708177	0.863118	0.955776	1	7202	tags=33%,	list=33%,	signal=50%
GO_PERICENTRIC_HETEROCHROMATIN	GO_PERICENTRIC_HETEROCHROMATIN			0.705282	0.872381	0.954193	1	6168	tags=42%,	list=29%,	signal=59%
GO_PERINUCLEAR_ENDOPLASMIC_RETICULUM	GO_PERINUCLEAR_ENDOPLASMIC_RETICULUM			0.699579	0.874525	0.954758	1	3907	tags=19%,	list=18%,	signal=23%
GO_ENDOPLASMIC_RETICULUM_GOLGI_INTERMEDIATE_COMPARTMENT_MEMBRANE	GO_ENDOPLASMIC_RETICULUM_GOLGI_INTERMEDIATE_COMPARTMENT_MEMBRANE			0.688822	0.961679	0.958399	1	2040	tags=10%,	list=9%,	signal=12%
GO_GAP_JUNCTION	GO_GAP_JUNCTION			0.683607	0.874307	0.958022	1	2402	tags=18%,	list=11%,	signal=20%
GO_OUTER_MITOCHONDRIAL_MEMBRANE_PROTEIN_COMPLEX	GO_OUTER_MITOCHONDRIAL_MEMBRANE_PROTEIN_COMPLEX			0.649047	0.914286	0.973276	1	5576	tags=35%,	list=26%,	signal=47%
GO_SPERM_PRINCIPAL_PIECE	GO_SPERM_PRINCIPAL_PIECE			0.619025	0.928155	0.981075	1	5711	tags=33%,	list=27%,	signal=45%
GO_INTRINSIC_COMPONENT_OF_MITOCHONDRIAL_OUTER_MEMBRANE	GO_INTRINSIC_COMPONENT_OF_MITOCHONDRIAL_OUTER_MEMBRANE			0.570643	0.974757	0.990344	1	6236	tags=33%,	list=29%,	signal=47%
GO_MITOTIC_SPINDLE_POLE	GO_MITOTIC_SPINDLE_POLE			0.404496	1	0.999603	1	18936	tags=100%,	list=88%,	signal=826%

### Sheet: KEGG GSEA
NAME	Gene Set	SIZE	ES	NES	NOM p-value	FDR Q-value	FWER P-valye	Rank at max	Leading Edge	Column1	Column2	Column3
KEGG_OXIDATIVE_PHOSPHORYLATION	KEGG_OXIDATIVE_PHOSPHORYLATION	107	0.542429	2.39156	0	0	0	6149	tags=58%,	list=29%,	signal=81%
KEGG_LYSOSOME	KEGG_LYSOSOME	117	0.535934	2.37555	0	0	0	4016	tags=42%,	list=19%,	signal=51%
KEGG_CITRATE_CYCLE_TCA_CYCLE	KEGG_CITRATE_CYCLE_TCA_CYCLE	29	0.655882	2.2263	0	0.000784214	0.002	3482	tags=55%,	list=16%,	signal=66%
KEGG_PENTOSE_PHOSPHATE_PATHWAY	KEGG_PENTOSE_PHOSPHATE_PATHWAY	25	0.65907	2.18165	0	0.0008986	0.003	4599	tags=64%,	list=21%,	signal=81%
KEGG_GALACTOSE_METABOLISM	KEGG_GALACTOSE_METABOLISM	21	0.645627	2.01833	0	0.00246014	0.01	4354	tags=57%,	list=20%,	signal=72%
KEGG_GLYCOLYSIS_GLUCONEOGENESIS	KEGG_GLYCOLYSIS_GLUCONEOGENESIS	47	0.515562	1.97201	0	0.00412525	0.02	5663	tags=53%,	list=26%,	signal=72%
KEGG_PARKINSONS_DISEASE	KEGG_PARKINSONS_DISEASE	104	0.452879	1.95904	0	0.00458074	0.026	6308	tags=59%,	list=29%,	signal=83%
KEGG_METABOLISM_OF_XENOBIOTICS_BY_CYTOCHROME_P450	KEGG_METABOLISM_OF_XENOBIOTICS_BY_CYTOCHROME_P450	37	0.508037	1.84171	0	0.0175866	0.107	3300	tags=41%,	list=15%,	signal=48%
KEGG_ARACHIDONIC_ACID_METABOLISM	KEGG_ARACHIDONIC_ACID_METABOLISM	40	0.49392	1.83383	0.00184843	0.0165715	0.114	4218	tags=40%,	list=20%,	signal=50%
KEGG_BUTANOATE_METABOLISM	KEGG_BUTANOATE_METABOLISM	31	0.525494	1.8249	0	0.01636	0.124	3762	tags=42%,	list=17%,	signal=51%
KEGG_GLUTATHIONE_METABOLISM	KEGG_GLUTATHIONE_METABOLISM	43	0.465663	1.75083	0.00364964	0.0343994	0.265	4619	tags=47%,	list=21%,	signal=59%
KEGG_STEROID_HORMONE_BIOSYNTHESIS	KEGG_STEROID_HORMONE_BIOSYNTHESIS	33	0.493665	1.73869	0.00386847	0.0351119	0.29	4205	tags=33%,	list=20%,	signal=41%
KEGG_PEROXISOME	KEGG_PEROXISOME	74	0.416413	1.703	0.00541516	0.04416	0.371	3615	tags=34%,	list=17%,	signal=40%
KEGG_AMINO_SUGAR_AND_NUCLEOTIDE_SUGAR_METABOLISM	KEGG_AMINO_SUGAR_AND_NUCLEOTIDE_SUGAR_METABOLISM	42	0.463099	1.69686	0.00366972	0.0434057	0.394	3689	tags=36%,	list=17%,	signal=43%
KEGG_PYRUVATE_METABOLISM	KEGG_PYRUVATE_METABOLISM	35	0.475311	1.67844	0.0106195	0.0479086	0.451	3362	tags=43%,	list=16%,	signal=51%
KEGG_FRUCTOSE_AND_MANNOSE_METABOLISM	KEGG_FRUCTOSE_AND_MANNOSE_METABOLISM	31	0.489469	1.67376	0.00740741	0.0473112	0.466	3066	tags=35%,	list=14%,	signal=41%
KEGG_OTHER_GLYCAN_DEGRADATION	KEGG_OTHER_GLYCAN_DEGRADATION	15	0.582113	1.6608	0.0135922	0.0498055	0.503	4441	tags=47%,	list=21%,	signal=59%
KEGG_ARGININE_AND_PROLINE_METABOLISM	KEGG_ARGININE_AND_PROLINE_METABOLISM	46	0.449322	1.65952	0.00359066	0.0478199	0.506	3140	tags=35%,	list=15%,	signal=41%
KEGG_ALZHEIMERS_DISEASE	KEGG_ALZHEIMERS_DISEASE	139	0.358805	1.65539	0.00168919	0.0471915	0.518	6149	tags=45%,	list=29%,	signal=63%
KEGG_GLYCOSPHINGOLIPID_BIOSYNTHESIS_GANGLIO_SERIES	KEGG_GLYCOSPHINGOLIPID_BIOSYNTHESIS_GANGLIO_SERIES	15	0.584873	1.65004	0.0149813	0.0466622	0.534	1687	tags=40%,	list=8%,	signal=43%
KEGG_INSULIN_SIGNALING_PATHWAY	KEGG_INSULIN_SIGNALING_PATHWAY	123	0.355762	1.61973	0	0.0575477	0.628	2232	tags=22%,	list=10%,	signal=24%
KEGG_PROXIMAL_TUBULE_BICARBONATE_RECLAMATION	KEGG_PROXIMAL_TUBULE_BICARBONATE_RECLAMATION	19	0.528538	1.59654	0.0325671	0.0652811	0.694	3268	tags=53%,	list=15%,	signal=62%
KEGG_GLYCEROLIPID_METABOLISM	KEGG_GLYCEROLIPID_METABOLISM	45	0.414392	1.58123	0.0166052	0.0706844	0.728	4535	tags=40%,	list=21%,	signal=51%
KEGG_PROPANOATE_METABOLISM	KEGG_PROPANOATE_METABOLISM	29	0.453073	1.55639	0.0474383	0.0820876	0.784	5321	tags=48%,	list=25%,	signal=64%
KEGG_GLYCOSAMINOGLYCAN_DEGRADATION	KEGG_GLYCOSAMINOGLYCAN_DEGRADATION	19	0.505706	1.53486	0.0327553	0.0947182	0.849	2636	tags=42%,	list=12%,	signal=48%
KEGG_VALINE_LEUCINE_AND_ISOLEUCINE_DEGRADATION	KEGG_VALINE_LEUCINE_AND_ISOLEUCINE_DEGRADATION	43	0.395508	1.47631	0.0330882	0.142034	0.947	3289	tags=30%,	list=15%,	signal=36%
KEGG_STEROID_BIOSYNTHESIS	KEGG_STEROID_BIOSYNTHESIS	17	0.494422	1.46379	0.0684932	0.149986	0.963	6140	tags=53%,	list=29%,	signal=74%
KEGG_HEMATOPOIETIC_CELL_LINEAGE	KEGG_HEMATOPOIETIC_CELL_LINEAGE	61	0.359459	1.45581	0.027027	0.152737	0.966	1897	tags=23%,	list=9%,	signal=25%
KEGG_FATTY_ACID_METABOLISM	KEGG_FATTY_ACID_METABOLISM	36	0.400844	1.43656	0.0485981	0.168661	0.981	2364	tags=22%,	list=11%,	signal=25%
KEGG_NITROGEN_METABOLISM	KEGG_NITROGEN_METABOLISM	20	0.464963	1.42553	0.0856031	0.176023	0.984	5169	tags=50%,	list=24%,	signal=66%
KEGG_CARDIAC_MUSCLE_CONTRACTION	KEGG_CARDIAC_MUSCLE_CONTRACTION	67	0.347514	1.4226	0.030853	0.174279	0.986	6148	tags=49%,	list=29%,	signal=69%
KEGG_VIBRIO_CHOLERAE_INFECTION	KEGG_VIBRIO_CHOLERAE_INFECTION	52	0.367682	1.42078	0.0472727	0.170985	0.986	2199	tags=23%,	list=10%,	signal=26%
KEGG_ANTIGEN_PROCESSING_AND_PRESENTATION	KEGG_ANTIGEN_PROCESSING_AND_PRESENTATION	57	0.361276	1.41961	0.0530035	0.167158	0.986	6506	tags=40%,	list=30%,	signal=58%
KEGG_NICOTINATE_AND_NICOTINAMIDE_METABOLISM	KEGG_NICOTINATE_AND_NICOTINAMIDE_METABOLISM	20	0.452374	1.41628	0.0734463	0.1662	0.99	3739	tags=45%,	list=17%,	signal=54%
KEGG_PORPHYRIN_AND_CHLOROPHYLL_METABOLISM	KEGG_PORPHYRIN_AND_CHLOROPHYLL_METABOLISM	26	0.415513	1.37573	0.0894942	0.21338	1	4017	tags=35%,	list=19%,	signal=42%
KEGG_PPAR_SIGNALING_PATHWAY	KEGG_PPAR_SIGNALING_PATHWAY	55	0.353284	1.35735	0.0616822	0.233044	1	3854	tags=36%,	list=18%,	signal=44%
KEGG_AUTOIMMUNE_THYROID_DISEASE	KEGG_AUTOIMMUNE_THYROID_DISEASE	25	0.414346	1.35664	0.0929368	0.227982	1	3493	tags=32%,	list=16%,	signal=38%
KEGG_HUNTINGTONS_DISEASE	KEGG_HUNTINGTONS_DISEASE	158	0.283642	1.35407	0.0226876	0.22565	1	6308	tags=44%,	list=29%,	signal=62%
KEGG_ALLOGRAFT_REJECTION	KEGG_ALLOGRAFT_REJECTION	22	0.408765	1.3497	0.113725	0.226294	1	3493	tags=32%,	list=16%,	signal=38%
KEGG_DILATED_CARDIOMYOPATHY	KEGG_DILATED_CARDIOMYOPATHY	82	0.312183	1.32714	0.0582011	0.253499	1	1977	tags=22%,	list=9%,	signal=24%
KEGG_SMALL_CELL_LUNG_CANCER	KEGG_SMALL_CELL_LUNG_CANCER	81	0.310569	1.31488	0.0802792	0.266301	1	1560	tags=14%,	list=7%,	signal=15%
KEGG_REGULATION_OF_ACTIN_CYTOSKELETON	KEGG_REGULATION_OF_ACTIN_CYTOSKELETON	197	0.272334	1.31278	0.0394511	0.263411	1	1914	tags=16%,	list=9%,	signal=18%
KEGG_STARCH_AND_SUCROSE_METABOLISM	KEGG_STARCH_AND_SUCROSE_METABOLISM	29	0.380939	1.31152	0.122371	0.25906	1	2765	tags=28%,	list=13%,	signal=32%
KEGG_TYPE_II_DIABETES_MELLITUS	KEGG_TYPE_II_DIABETES_MELLITUS	41	0.346276	1.29382	0.137011	0.281086	1	5753	tags=44%,	list=27%,	signal=60%
KEGG_HISTIDINE_METABOLISM	KEGG_HISTIDINE_METABOLISM	26	0.388943	1.29347	0.147874	0.275187	1	2339	tags=31%,	list=11%,	signal=34%
KEGG_EPITHELIAL_CELL_SIGNALING_IN_HELICOBACTER_PYLORI_INFECTION	KEGG_EPITHELIAL_CELL_SIGNALING_IN_HELICOBACTER_PYLORI_INFECTION	64	0.313746	1.29105	0.109462	0.272487	1	2455	tags=25%,	list=11%,	signal=28%
KEGG_CYTOKINE_CYTOKINE_RECEPTOR_INTERACTION	KEGG_CYTOKINE_CYTOKINE_RECEPTOR_INTERACTION	169	0.270646	1.29007	0.067591	0.268334	1	2640	tags=21%,	list=12%,	signal=24%
KEGG_VASCULAR_SMOOTH_MUSCLE_CONTRACTION	KEGG_VASCULAR_SMOOTH_MUSCLE_CONTRACTION	91	0.293831	1.27798	0.102941	0.28149	1	4857	tags=30%,	list=23%,	signal=38%
KEGG_LYSINE_DEGRADATION	KEGG_LYSINE_DEGRADATION	41	0.348415	1.27607	0.142086	0.279111	1	2566	tags=22%,	list=12%,	signal=25%
KEGG_TRYPTOPHAN_METABOLISM	KEGG_TRYPTOPHAN_METABOLISM	35	0.358436	1.27238	0.139147	0.279062	1	2339	tags=23%,	list=11%,	signal=26%
KEGG_VIRAL_MYOCARDITIS	KEGG_VIRAL_MYOCARDITIS	59	0.321978	1.27069	0.118397	0.276106	1	2723	tags=24%,	list=13%,	signal=27%
KEGG_DRUG_METABOLISM_CYTOCHROME_P450	KEGG_DRUG_METABOLISM_CYTOCHROME_P450	39	0.349027	1.2639	0.150538	0.281772	1	3300	tags=31%,	list=15%,	signal=36%
KEGG_GLYCEROPHOSPHOLIPID_METABOLISM	KEGG_GLYCEROPHOSPHOLIPID_METABOLISM	68	0.311145	1.24837	0.122302	0.303685	1	4227	tags=34%,	list=20%,	signal=42%
KEGG_ENDOCYTOSIS	KEGG_ENDOCYTOSIS	172	0.260139	1.24345	0.0711679	0.305717	1	3493	tags=22%,	list=16%,	signal=25%
KEGG_CALCIUM_SIGNALING_PATHWAY	KEGG_CALCIUM_SIGNALING_PATHWAY	156	0.265154	1.23772	0.0928571	0.309858	1	3281	tags=22%,	list=15%,	signal=26%
KEGG_GRAFT_VERSUS_HOST_DISEASE	KEGG_GRAFT_VERSUS_HOST_DISEASE	25	0.370406	1.22939	0.178439	0.318574	1	7948	tags=64%,	list=37%,	signal=101%
KEGG_HYPERTROPHIC_CARDIOMYOPATHY_HCM	KEGG_HYPERTROPHIC_CARDIOMYOPATHY_HCM	77	0.291854	1.22809	0.135436	0.315075	1	1977	tags=19%,	list=9%,	signal=21%
KEGG_GLYCOSYLPHOSPHATIDYLINOSITOL_GPI_ANCHOR_BIOSYNTHESIS	KEGG_GLYCOSYLPHOSPHATIDYLINOSITOL_GPI_ANCHOR_BIOSYNTHESIS	24	0.375724	1.21634	0.193727	0.33061	1	5363	tags=33%,	list=25%,	signal=44%
KEGG_MATURITY_ONSET_DIABETES_OF_THE_YOUNG	KEGG_MATURITY_ONSET_DIABETES_OF_THE_YOUNG	15	0.42395	1.19517	0.235067	0.362673	1	4354	tags=47%,	list=20%,	signal=58%
KEGG_BETA_ALANINE_METABOLISM	KEGG_BETA_ALANINE_METABOLISM	21	0.369203	1.18887	0.215534	0.367471	1	2795	tags=29%,	list=13%,	signal=33%
KEGG_PATHWAYS_IN_CANCER	KEGG_PATHWAYS_IN_CANCER	304	0.234139	1.18854	0.0916808	0.362043	1	2099	tags=15%,	list=10%,	signal=16%
KEGG_GLYCOSAMINOGLYCAN_BIOSYNTHESIS_CHONDROITIN_SULFATE	KEGG_GLYCOSAMINOGLYCAN_BIOSYNTHESIS_CHONDROITIN_SULFATE	22	0.373434	1.18386	0.242991	0.365321	1	3216	tags=32%,	list=15%,	signal=37%
KEGG_REGULATION_OF_AUTOPHAGY	KEGG_REGULATION_OF_AUTOPHAGY	20	0.382636	1.17906	0.256705	0.367492	1	4809	tags=40%,	list=22%,	signal=51%
KEGG_BLADDER_CANCER	KEGG_BLADDER_CANCER	40	0.319306	1.16723	0.247253	0.383389	1	3639	tags=30%,	list=17%,	signal=36%
KEGG_COMPLEMENT_AND_COAGULATION_CASCADES	KEGG_COMPLEMENT_AND_COAGULATION_CASCADES	54	0.301467	1.16328	0.209591	0.385334	1	2819	tags=26%,	list=13%,	signal=30%
KEGG_OOCYTE_MEIOSIS	KEGG_OOCYTE_MEIOSIS	102	0.263597	1.16029	0.186472	0.385424	1	2917	tags=16%,	list=14%,	signal=18%
KEGG_ARRHYTHMOGENIC_RIGHT_VENTRICULAR_CARDIOMYOPATHY_ARVC	KEGG_ARRHYTHMOGENIC_RIGHT_VENTRICULAR_CARDIOMYOPATHY_ARVC	72	0.281117	1.15992	0.217235	0.380299	1	2471	tags=24%,	list=11%,	signal=27%
KEGG_SPHINGOLIPID_METABOLISM	KEGG_SPHINGOLIPID_METABOLISM	36	0.318578	1.15585	0.222816	0.381757	1	4099	tags=33%,	list=19%,	signal=41%
KEGG_DNA_REPLICATION	KEGG_DNA_REPLICATION	36	0.322844	1.13604	0.274254	0.413514	1	6539	tags=53%,	list=30%,	signal=76%
KEGG_CHEMOKINE_SIGNALING_PATHWAY	KEGG_CHEMOKINE_SIGNALING_PATHWAY	144	0.243452	1.1357	0.183712	0.408199	1	3196	tags=22%,	list=15%,	signal=25%
KEGG_O_GLYCAN_BIOSYNTHESIS	KEGG_O_GLYCAN_BIOSYNTHESIS	26	0.33626	1.12959	0.277666	0.413953	1	698	tags=15%,	list=3%,	signal=16%
KEGG_PENTOSE_AND_GLUCURONATE_INTERCONVERSIONS	KEGG_PENTOSE_AND_GLUCURONATE_INTERCONVERSIONS	16	0.387455	1.12246	0.335907	0.422915	1	3736	tags=31%,	list=17%,	signal=38%
KEGG_PROGESTERONE_MEDIATED_OOCYTE_MATURATION	KEGG_PROGESTERONE_MEDIATED_OOCYTE_MATURATION	80	0.264638	1.10743	0.264085	0.446124	1	2317	tags=18%,	list=11%,	signal=20%
KEGG_ADIPOCYTOKINE_SIGNALING_PATHWAY	KEGG_ADIPOCYTOKINE_SIGNALING_PATHWAY	56	0.279378	1.09724	0.263736	0.461009	1	2364	tags=18%,	list=11%,	signal=20%
KEGG_MISMATCH_REPAIR	KEGG_MISMATCH_REPAIR	23	0.332862	1.05405	0.365571	0.550055	1	6412	tags=48%,	list=30%,	signal=68%
KEGG_MELANOMA	KEGG_MELANOMA	64	0.260463	1.05337	0.372477	0.544676	1	3405	tags=22%,	list=16%,	signal=26%
KEGG_NEUROTROPHIN_SIGNALING_PATHWAY	KEGG_NEUROTROPHIN_SIGNALING_PATHWAY	119	0.231581	1.04758	0.368696	0.550726	1	2181	tags=13%,	list=10%,	signal=15%
KEGG_PANCREATIC_CANCER	KEGG_PANCREATIC_CANCER	68	0.255981	1.04482	0.382739	0.550441	1	3669	tags=25%,	list=17%,	signal=30%
KEGG_GAP_JUNCTION	KEGG_GAP_JUNCTION	79	0.248062	1.04396	0.38674	0.545528	1	1914	tags=18%,	list=9%,	signal=19%
KEGG_MAPK_SIGNALING_PATHWAY	KEGG_MAPK_SIGNALING_PATHWAY	241	0.208514	1.03843	0.359589	0.551012	1	2252	tags=14%,	list=10%,	signal=16%
KEGG_VEGF_SIGNALING_PATHWAY	KEGG_VEGF_SIGNALING_PATHWAY	65	0.254451	1.0365	0.38343	0.548774	1	4002	tags=26%,	list=19%,	signal=32%
KEGG_TOLL_LIKE_RECEPTOR_SIGNALING_PATHWAY	KEGG_TOLL_LIKE_RECEPTOR_SIGNALING_PATHWAY	83	0.23775	1.03093	0.401818	0.554525	1	3941	tags=27%,	list=18%,	signal=32%
KEGG_CELL_ADHESION_MOLECULES_CAMS	KEGG_CELL_ADHESION_MOLECULES_CAMS	110	0.223815	0.996777	0.464286	0.625666	1	4259	tags=26%,	list=20%,	signal=33%
KEGG_NEUROACTIVE_LIGAND_RECEPTOR_INTERACTION	KEGG_NEUROACTIVE_LIGAND_RECEPTOR_INTERACTION	177	0.208275	0.995904	0.441472	0.620302	1	4694	tags=27%,	list=22%,	signal=34%
KEGG_GNRH_SIGNALING_PATHWAY	KEGG_GNRH_SIGNALING_PATHWAY	87	0.232439	0.991943	0.47532	0.621835	1	1581	tags=14%,	list=7%,	signal=15%
KEGG_TYROSINE_METABOLISM	KEGG_TYROSINE_METABOLISM	30	0.287296	0.982538	0.476449	0.636663	1	2777	tags=27%,	list=13%,	signal=31%
KEGG_APOPTOSIS	KEGG_APOPTOSIS	78	0.232252	0.97887	0.477431	0.638228	1	2099	tags=14%,	list=10%,	signal=16%
KEGG_ALANINE_ASPARTATE_AND_GLUTAMATE_METABOLISM	KEGG_ALANINE_ASPARTATE_AND_GLUTAMATE_METABOLISM	28	0.288632	0.975576	0.502793	0.638292	1	2805	tags=29%,	list=13%,	signal=33%
KEGG_JAK_STAT_SIGNALING_PATHWAY	KEGG_JAK_STAT_SIGNALING_PATHWAY	110	0.214463	0.955751	0.547237	0.677419	1	2153	tags=15%,	list=10%,	signal=16%
KEGG_PURINE_METABOLISM	KEGG_PURINE_METABOLISM	141	0.207041	0.949897	0.565972	0.683732	1	1938	tags=13%,	list=9%,	signal=15%
KEGG_HOMOLOGOUS_RECOMBINATION	KEGG_HOMOLOGOUS_RECOMBINATION	26	0.293436	0.947369	0.53891	0.682146	1	2312	tags=19%,	list=11%,	signal=22%
KEGG_PRION_DISEASES	KEGG_PRION_DISEASES	28	0.274992	0.946575	0.540741	0.676527	1	5851	tags=43%,	list=27%,	signal=59%
KEGG_RETINOL_METABOLISM	KEGG_RETINOL_METABOLISM	34	0.269596	0.941548	0.535714	0.679646	1	4000	tags=24%,	list=19%,	signal=29%
KEGG_TYPE_I_DIABETES_MELLITUS	KEGG_TYPE_I_DIABETES_MELLITUS	30	0.270786	0.939098	0.542056	0.677904	1	4884	tags=30%,	list=23%,	signal=39%
KEGG_B_CELL_RECEPTOR_SIGNALING_PATHWAY	KEGG_B_CELL_RECEPTOR_SIGNALING_PATHWAY	69	0.22809	0.933493	0.584586	0.683844	1	2639	tags=16%,	list=12%,	signal=18%
KEGG_ACUTE_MYELOID_LEUKEMIA	KEGG_ACUTE_MYELOID_LEUKEMIA	57	0.234498	0.931942	0.595978	0.680386	1	4025	tags=26%,	list=19%,	signal=32%
KEGG_ABC_TRANSPORTERS	KEGG_ABC_TRANSPORTERS	41	0.255917	0.931761	0.588448	0.673626	1	3992	tags=24%,	list=19%,	signal=30%
KEGG_ALDOSTERONE_REGULATED_SODIUM_REABSORPTION	KEGG_ALDOSTERONE_REGULATED_SODIUM_REABSORPTION	37	0.261995	0.929348	0.555556	0.672412	1	2230	tags=16%,	list=10%,	signal=18%
KEGG_LEISHMANIA_INFECTION	KEGG_LEISHMANIA_INFECTION	57	0.23739	0.92539	0.599265	0.673239	1	3422	tags=23%,	list=16%,	signal=27%
KEGG_ETHER_LIPID_METABOLISM	KEGG_ETHER_LIPID_METABOLISM	23	0.284947	0.922192	0.571157	0.67351	1	4227	tags=30%,	list=20%,	signal=38%
KEGG_MTOR_SIGNALING_PATHWAY	KEGG_MTOR_SIGNALING_PATHWAY	49	0.237755	0.908589	0.618692	0.69533	1	269	tags=6%,	list=1%,	signal=6%
KEGG_ADHERENS_JUNCTION	KEGG_ADHERENS_JUNCTION	68	0.221104	0.90017	0.660448	0.706609	1	3763	tags=25%,	list=17%,	signal=30%
KEGG_N_GLYCAN_BIOSYNTHESIS	KEGG_N_GLYCAN_BIOSYNTHESIS	46	0.227836	0.850669	0.725092	0.800042	1	2515	tags=15%,	list=12%,	signal=17%
KEGG_LONG_TERM_DEPRESSION	KEGG_LONG_TERM_DEPRESSION	57	0.217177	0.846747	0.748175	0.799482	1	5739	tags=35%,	list=27%,	signal=48%
KEGG_DORSO_VENTRAL_AXIS_FORMATION	KEGG_DORSO_VENTRAL_AXIS_FORMATION	22	0.261745	0.846732	0.672727	0.791949	1	2317	tags=18%,	list=11%,	signal=20%
KEGG_CYSTEINE_AND_METHIONINE_METABOLISM	KEGG_CYSTEINE_AND_METHIONINE_METABOLISM	27	0.248299	0.823711	0.707843	0.82535	1	5071	tags=30%,	list=24%,	signal=39%
KEGG_BIOSYNTHESIS_OF_UNSATURATED_FATTY_ACIDS	KEGG_BIOSYNTHESIS_OF_UNSATURATED_FATTY_ACIDS	21	0.252437	0.792247	0.759328	0.868533	1	3854	tags=24%,	list=18%,	signal=29%
KEGG_BASE_EXCISION_REPAIR	KEGG_BASE_EXCISION_REPAIR	33	0.223524	0.783455	0.831758	0.874225	1	5142	tags=30%,	list=24%,	signal=40%
KEGG_CELL_CYCLE	KEGG_CELL_CYCLE	122	0.151089	0.688624	0.989399	0.970989	1	6602	tags=36%,	list=31%,	signal=52%
KEGG_GLYCOSPHINGOLIPID_BIOSYNTHESIS_LACTO_AND_NEOLACTO_SERIES	KEGG_GLYCOSPHINGOLIPID_BIOSYNTHESIS_LACTO_AND_NEOLACTO_SERIES	22	0.212976	0.672731	0.893939	0.973305	1	2222	tags=14%,	list=10%,	signal=15%
KEGG_GLYCINE_SERINE_AND_THREONINE_METABOLISM	KEGG_GLYCINE_SERINE_AND_THREONINE_METABOLISM	25	0.169134	0.557612	0.977359	1	1	6196	tags=36%,	list=29%,	signal=50%
KEGG_TASTE_TRANSDUCTION	KEGG_TASTE_TRANSDUCTION	28	0.152067	0.510125	0.986616	1	1	5859	tags=29%,	list=27%,	signal=39%
KEGG_ASTHMA	KEGG_ASTHMA	15	0.172605	0.495764	0.983178	0.996787	1	6508	tags=40%,	list=30%,	signal=57%
